# A Data-Driven Transcriptional Taxonomy of Adipogenic Chemicals to Identify White and Brite Adipogens

**DOI:** 10.1101/519629

**Authors:** Stephanie Kim, Eric Reed, Stefano Monti, Jennifer Schlezinger

## Abstract

**Background:** Chemicals in disparate structural classes activate specific subsets of PPARγ’s transcriptional programs to generate adipocytes with distinct phenotypes.

**Objectives:** Our objectives were to 1) establish a novel classification method to predict PPARγ ligands and modifying chemicals, and 2) create a taxonomy to group chemicals based on their effects on PPARγ’s transcriptome and downstream metabolic functions. We tested the hypothesis that environmental adipogens highly ranked by the taxonomy, but segregated from therapeutic PPARγ ligands, would induce white but not brite adipogenesis.

**Methods:** 3T3-L1 cells were differentiated in the presence of 76 chemicals (negative controls, nuclear receptor ligands known to influence adipocyte biology, potential environmental PPARγ ligands). Differentiation was assessed by measuring lipid accumulation. mRNA expression was determined by RNA-Seq and validated by RT-qPCR. A novel classification model was developed using an amended random forest procedure. A subset of environmental contaminants identified as strong PPARγ agonists were analyzed by their effects on lipid handling, mitochondrial biogenesis and cellular respiration in 3T3-L1 cells and human preadipocytes.

**Results:** We used lipid accumulation and RNA sequencing data to develop a classification system that 1) identified PPARγ agonists, and 2) sorted chemicals into likely white or brite adipogens. Expression of *Cidec* was the most efficacious indicator of strong PPARγ activation. Two known environmental PPARγ ligands, tetrabromobisphenol A and triphenyl phosphate, which sorted distinctly from therapeutic ligands, induced white adipocyte genes but failed to induce *Pgc1a* and *Ucp1*, and induced fatty acid uptake but not mitochondrial biogenesis in 3T3-L1 cells. Moreover, two chemicals identified as highly ranked PPARγ agonists, tonalide and quinoxyfen, induced white adipogenesis without the concomitant health-promoting characteristics of brite adipocytes in mouse and human preadipocytes.

**Discussion:** A novel classification procedure accurately identified environmental chemicals as PPARγ ligands distinct from known PPARγ-activating therapeutics. The computational and experimental framework has general applicability to the classification of as-yet uncharacterized chemicals.
