## Supplementary material for "A Data-Driven Transcriptional Taxonomy of Adipogenic Chemicals to Identify White and Brite Adipogens": Excel File 4

### Sheet: Sheet 1
			Excel File 4. Detailed results of partial correlation analysis of clinical measurements and projections of chemical taxonomy gene signatures onto human adipose gene expression.
			Statistically signficcant measurements associated with improved metabolic health										Statistically significant measurements associated with impaired metabolic health														Measurements without statistically signficant comparisons
			Plasma adiponectin (ug/ml)			Fat-free mass (%)			HDL cholesterol (mmol/l)				High sensitivity C-reactive protein (mg/l)			Interleukin-1 receptor antagonist (pg/ml)			Total triglycerides (mmol/l)			Fasting plasma insulin (mU/l)					Fasting plasma free fatty acid (mmol/l)			LDL cholesterol (mmol/l)			Fasting plasma glucose (mmol/l)			Fasting plasma proinsulin (pmol/l)			Blood glycated HbA1c (%)
Group	Direction	Genes	P. Correlation	P-value	FDR Q-Value	P. Correlation	P-value	FDR Q-Value	P. Correlation	P-value	FDR Q-Value		P. Correlation	P-value	FDR Q-Value	P. Correlation	P-value	FDR Q-Value	P. Correlation	P-value	FDR Q-Value	P. Correlation	P-value	FDR Q-Value			P. Correlation	P-vale	FDR Q-Value	P. Correlation	P-vale	FDR Q-Value	P. Correlation	P-vale	FDR Q-Value	P. Correlation	P-vale	FDR Q-Value	P. Correlation	P-vale	FDR Q-Value
A1	up	INMT; SPON2	-0.0714562	0.0496836	0.324366	-0.0894305	0.013965	0.158536	-0.0273143	0.453605	0.823651		0.0762797	0.0361231	0.276944	0.111199	0.00221431	0.0651504	0.0375083	0.303349	0.721427	0.11875	0.00107896	0.0458144			0.0110274	0.762264	0.926806	0.0142144	0.696576	0.926762	0.0199554	0.584059	0.885715	0.0282006	0.439082	0.817784	0.036101	0.321863	0.732924
A1	down	G0S2; RARRES2; CES1D; UBD; CAR2	0.099714	0.00610355	0.0990929	0.0926795	0.010839	0.141115	0.0237953	0.513861	0.856952		-0.00757618	0.835361	0.953798	-0.119673	0.000985285	0.0458144	-0.0785884	0.0308381	0.250333	-0.108438	0.00285037	0.0688542			-0.037599	0.30218	0.721427	0.000734281	0.98393	0.991451	-0.00789497	0.828539	0.950839	-0.0713882	0.0499018	0.324366	-0.069224	0.0572738	0.335701
A2	up	FABP4; ADIPOQ; CD36; CYCS; IFI27L2A; RETN; FABP5; ADIG; CIDEC; SCD1; IDH3A; S100A1; APOC1; GPD1; ACSL1; FAM213A; THRSP; FDPS; COX7A1; HADHB; COX8B; BNIP3; AGT; GLUL; ADHFE1; SNCG; LTC4S; HP; ARXES1; MRAP; ALDH1A7; PNPLA2; ARXES2; AGPAT2; ARL4A; PPA1; HSD11B1; NR1H3; PCK1; CIB2; APMAP; APOC3; SORBS1; INSIG1; SLC2A4	0.0744875	0.0407403	0.297062	0.0564652	0.1211	0.487934	0.105558	0.00368731	0.0781109		0.0430848	0.237031	0.685032	-0.00612787	0.866505	0.958055	-0.0544737	0.134805	0.517829	-0.0448326	0.218527	0.669216			-0.0132644	0.715946	0.926762	0.012723	0.727068	0.926762	0.0137212	0.706608	0.926762	-0.0195326	0.592053	0.890491	-0.0441717	0.225398	0.676194
A2	down	TPM1; DCN; COL3A1; POSTN; FSTL1; PTN; OGN; COL1A2; COL5A2; PCOLCE; SERPINF1; FBLN2; CALD1; SPARC; COL1A1; THBS2; DPT; ASPN; EFEMP2; SERPINE2; S100A4; RCN3; TIMP2; PPIC; SEMA3C; PRSS23; ADAMTS1; LOX; C1S; OLFML3; MMP2; PLAT; CMTM3; PDGFRL; MARCKS; C1RA; SDC2; ACTA2; CRTAP; GAS1; FZD1; CDH11; RCN1; MRC2; SERPINH1; XPNPEP2; STC1; WISP1; MMP14; NREP; RNASE4; OLFML2B; FLNC; SRPX2; RBMS3; ISLR; DAB2; A…	-0.137329	0.000153634	0.0121151	-0.154605	1.98334e-05	0.00273701	0.00731889	0.840877	0.953798		0.113803	0.00173618	0.0598984	0.0556661	0.126462	0.498622	0.0709356	0.051374	0.324366	0.040308	0.268654	0.704567			0.0437923	0.229412	0.679231	0.0203143	0.577312	0.885715	-0.023061	0.526938	0.868268	0.0100514	0.782753	0.927589	-0.00164362	0.964038	0.986934
B1	up	TMCC3; BCAR3; IGF2; RHBDF1; HMGCS1; SH2B2; COL6A2; PPP1R3D; SIDT2; ANKRD16; TMEM184B; CYB5B; DAG1; GRLF1; PHF14; ELN; AOX1; MAPK7; COL27A1; CUL7; POLE2; FAM126A; BRF1; PER3; ADAT1; CLMN; GPR146; YY1; SLC20A1; RHOBTB1; ZFP335; MFSD4; EGR1; RNPC3; FAM134C; TLE2; TM9SF3; TGFBRAP1; ITGB5; SYNE2; BCL9L; RPTOR; WNK4; RRAS2; ATXN2L	-0.00734447	0.840328	0.953798	-0.0521271	0.152456	0.556388	0.00261815	0.942745	0.984448		0.0352308	0.333673	0.74873	0.0416706	0.252792	0.688151	0.0212107	0.560626	0.885069	0.0657856	0.0708291	0.375939			0.0579947	0.111332	0.46557	0.0194711	0.59322	0.890491	-0.00487686	0.893575	0.967059	-0.0604202	0.0971266	0.443096	-0.0367889	0.312722	0.721427
B1	down	TPX2	-0.0125725	0.73017	0.926762	-0.0608553	0.0947383	0.439458	-0.002996	0.934499	0.984448		0.0696569	0.055731	0.335701	-0.0215184	0.554952	0.885069	0.0244795	0.501829	0.856952	-0.00279472	0.938891	0.984448			-0.0240434	0.50948	0.856952	0.0190506	0.601226	0.890491	0.0120316	0.741355	0.926762	0.0124807	0.732064	0.926762	-0.011613	0.750048	0.926762
B2	up	INMT; CYP26B1; TMEM176A; TMEM176B; OGN; MAMDC2; THBS2; SPON2; CXCL13; IGFBP6; DHRS3; ADA; GJA1; FBLIM1	-0.0974894	0.007347	0.115873	-0.0412147	0.258025	0.688433	0.0516262	0.156442	0.560752		0.116323	0.0013656	0.0538437	0.0837182	0.0214156	0.207393	0.0476004	0.191382	0.636402	0.00729334	0.841424	0.953798			0.0520318	0.153208	0.556388	0.0626962	0.0851496	0.423446	0.00623647	0.864162	0.958055	-0.00964281	0.791375	0.935416	-0.0454003	0.212745	0.663477
B2	down	ADIPOQ; FABP4; RETN; CAR3; GPD1; CFD; CD36; ORM1; ADIG; SCD1; CIDEC; ACSL1; G0S2; RARRES2; ORM2; UBD; DGAT2; CAV1; APOC1; THRSP; COX8B; FAM213A; PXMP2; PLA2G16; S100A1; MRAP; DBI; LTC4S; ALDH1A7; GSTZ1; SLC2A4; SLC1A3; SNCG; ARL4A; LDHB; LPL; LEP; ADHFE1; PPARG; CAV2; ARXES1; PCK1; NR1H3; CES1D; APMAP; ADIPOR2; PRLR; TMEM120A; ADRB3; FABP5; ARXES2; GNPAT; POLN; HSD11B1; METTL7B; STEAP4; LIPE; PNP…	0.0420039	0.249014	0.688151	0.0498568	0.171152	0.59419	0.121701	0.00080541	0.0444586		0.0385161	0.290532	0.721427	-0.0581555	0.110342	0.464953	-0.0713056	0.0501678	0.324366	-0.0696096	0.055898	0.335701			-0.0116209	0.749883	0.926762	0.0135115	0.71089	0.926762	-0.00812166	0.823695	0.948486	-0.0371288	0.308269	0.721427	-0.0275295	0.450055	0.820314
C1	up	FAM13A; SPARCL1; NDUFC2; ACO1; ACADM; CS; AGT; NDUFB9; CIDEC; UQCRC2; GPD1; FAH; PNPLA2; SCD1; ADHFE1; ECHS1; RARRES2; AGPAT2; ARXES2; NDUFV1; NDUFA10; CES1D; GYG; HADHB; INSIG1; ALDH3B2; PCK1; FAM213A; CMBL; RETSAT; COX7A1; ADIG; HMGCS1; SORBS1; EPHX2; ADIPOR2; UBD	0.0712072	0.0504864	0.324366	0.111824	0.00208964	0.0651504	0.102091	0.00498711	0.0917628		0.0100362	0.783073	0.927589	-0.0608577	0.0947253	0.439458	-0.0902566	0.0131029	0.157235	-0.0645769	0.0761778	0.3967			-0.0229318	0.529256	0.869492	-0.00183995	0.959745	0.986848	-0.0132991	0.715235	0.926762	-0.0329998	0.365207	0.764936	-0.0166223	0.648383	0.910132
C2	down	APOD; CTTN; JKAMP; SRRM2; MKRN2; ORM1; TM9SF1; TM2D2; DYNC2LI1; CXX1C; CYB5R3; POLDIP2; MFGE8; HIST1H1C; RALB; INTS12; GTF3C6; COL6A1; ZFAND5; C1S; SURF1; TVP23B; LMNA; PTRF; MED27; TUBB2A; GM1821; PNRC1; PRELP; SMCHD1; CYB5B; FZD2; RBBP9; NFIX; TNS1; PTCHD1; EPHX1; DHX30; ADAMTS1; MYH10; SERINC1; RAB6B; SEC61A1; TLE6; TMEM9; MLLT11; CPQ; OLFML2B; RBMS3; PFKL; HMGN3; SEPN1; ANGPT1; SERPINF1; APPB…	-0.11462	0.00160701	0.0591379	-0.119417	0.0010105	0.0458144	0.0172406	0.636231	0.907045		0.0825784	0.0232595	0.211404	0.0500143	0.169803	0.593235	0.0275157	0.450281	0.820314	0.0100486	0.782812	0.927589			0.0543704	0.135548	0.517829	0.0387786	0.287254	0.719106	-0.0116574	0.749126	0.926762	-0.0167218	0.646421	0.910132	-0.0383713	0.292351	0.721427
D1	up	COX8B; FABP4; COX7A1; CFD; ADIG; PCK1; ADHFE1	0.0234246	0.520441	0.86013	0.0708889	0.0515279	0.324366	0.0500715	0.169314	0.593235		0.0139721	0.701499	0.926762	-0.0110462	0.76187	0.926806	-0.0126508	0.728557	0.926762	-0.0675304	0.0636542	0.351729			-0.0308841	0.396768	0.793424	0.0893303	0.014073	0.158536	-0.0473113	0.194096	0.638542	-0.0104858	0.773613	0.927589	-0.00167202	0.963417	0.986934
D1	down	SPRY1; THOC6; CERS5; SENP1; SOCS2; TRP53; FBLN5; ZFP383; MAP3K2; RAP2A; RAB13; HYAL2; ZFP259; USP18; ALG9; GLT8D2; TBC1D19; MRGPRE; RBM10; PPP1R8	-0.028665	0.431579	0.815862	0.0361853	0.320734	0.732924	0.0250466	0.491969	0.851669		0.0563066	0.12215	0.488599	0.0825175	0.0233617	0.211404	0.0114591	0.753252	0.926762	-0.0527628	0.14751	0.546479			0.0826009	0.0232219	0.211404	-0.0067255	0.853626	0.958055	0.0596828	0.101284	0.451756	-0.0225757	0.535672	0.874826	-0.0447444	0.219435	0.669216
D2	up	TUBGCP6; PDS5A; OGT; TBRG3; NKTR; NHLRC2; FNBP4; ADAM12; FAM196A; NR4A1; PHXR4; TJAP1; FAM53B; SCAP; RAF1; CDC14B; GM19757; KRBA1; CFP; RNPC3; CEP170B; HOXA3; TMEM38A; DHX40; RCOR3; PCDHB16; IP6K1; MMP11; RNF123; KLHL20; PHRF1; BLOC1S3; PLSCR4; PLEC; RAB36; SETD5; FBXO43; BCL2; FBXO30; SNED1; ANKRD44; SOCS7; GM20337; CPSF4; MYO1D; TMEM189; MED13L; TLE2; LMNB2; CRTC2; ICMT; NFIX; MARCH7; SCYL1; SL…	-0.00222783	0.951269	0.985179	0.0810764	0.0258982	0.226918	0.00266088	0.941812	0.984448		0.0209845	0.564815	0.885069	-0.0433036	0.234656	0.685032	0.0107268	0.768556	0.927589	-0.0405803	0.265431	0.704412			0.00807129	0.824771	0.948486	-0.0118943	0.744203	0.926762	-0.0540215	0.138078	0.518603	-0.0572967	0.115709	0.473123	0.0339125	0.352088	0.75757
D2	down	APOC1; IFI27L2A; HP	-0.00346936	0.924179	0.981052	-0.0752021	0.0388426	0.293714	0.0442384	0.224698	0.676194		0.0436124	0.231332	0.679231	0.100347	0.00578617	0.0967868	-0.0369101	0.31113	0.721427	0.0287472	0.430258	0.815862			-0.0280977	0.440754	0.817784	0.0454661	0.212082	0.663477	0.0458717	0.208029	0.663477	0.0115674	0.750996	0.926762	0.0656126	0.0715752	0.376281
E1	up	NMRK1	0.00426114	0.906946	0.970345	0.0178953	0.62347	0.897148	-0.00258234	0.943526	0.984448		-0.0419748	0.249342	0.688151	-0.104267	0.00413011	0.0786146	-0.058415	0.108759	0.461809	-0.10088	0.00553059	0.0954027			-0.0263349	0.469964	0.845017	0.00594208	0.870516	0.958055	-0.00637595	0.861154	0.958055	-0.0250047	0.492694	0.851669	0.0374443	0.304175	0.721427
E1	down	COL6A2; HIST2H3C1; COL6A1; IGF2; LMO4; CLUH; FMOD; CUL7; PAXBP1; CMAS; COL6A3; CCND2; SCARA5; PTPLB; ADAR; PDIA5; HSPA4; BAP1; DNAJC21; APC; HIST1H1C; GHR; LAMC1; ARSJ; MEDAG; PHF14; CDO1; REEP3; FAM175A; TRPS1; GTF3C2; BAG6; IGFBP4; LIMD1; CDSN; MTA2; TMEM63A; CTDSP1; MPDZ; CRAT; APH1A; AFAP1; RPS6KB1; LTBP3; ATG9A; PCGF5; BGN; RXRA; LASP1; GBF1; PGRMC2; FBXO45; ADAMTS5; DNAL4; B4GALT1; EGR1; PP…	-0.0450367	0.216435	0.669216	-0.0289627	0.426809	0.814664	0.0694922	0.0563138	0.335701		0.0462055	0.204736	0.657058	0.0175736	0.629727	0.902882	0.000554721	0.987859	0.991451	-0.0238154	0.513505	0.856952			0.0339825	0.351095	0.75757	0.0279619	0.442966	0.817784	-0.039262	0.281283	0.716825	-0.0394867	0.278538	0.715129	-0.00016879	0.996306	0.998114
E2	up	GAS1; ADAMTS1; FN1; MARCKS; COL3A1; CXCL12; STAT2; COL1A2; COL4A1; MMP2; COL5A2; SLC20A1; VIM; GNAS; ATF4; GPR153; FZD2; COL4A2; COL1A1; SDC3; FBLN2; PTGIS; LOX; IGFBP7; PLXNA2; TXNDC5; YY1; FBXL14; IFI44; INTU; EML3; TANC1; TMEM106B; SPARC; MMP14; SQSTM1; KMT2A; AP2A2; LPP; ZFP445; MAF; PLAA; PPAP2B; GAA; ARGLU1; HDLBP; VASN; APP; FBXW2; SLC38A2; ERO1L; PPP3CA; NCAM1; TAPBP; ACBD6; AAK1; GPT2; I…	-0.0797794	0.0283809	0.237367	-0.0952017	0.00885779	0.12819	0.0338598	0.352838	0.75757		0.111062	0.00224249	0.0651504	0.0279911	0.442491	0.817784	0.0431231	0.236614	0.685032	0.0556785	0.126377	0.498622			0.052564	0.149043	0.548479	0.0249454	0.493721	0.851669	-0.0195245	0.592206	0.890491	-0.0180986	0.61953	0.895236	0.0163303	0.654155	0.912461
E2	down	FABP4; ADIPOQ; CAR3; RETN; TOR4A; T2; CIDEC; CFD; CD36; ADIG; RARRES2; ORM1; COX8B; APOC1; CAR2	0.0162492	0.655761	0.912461	0.0339686	0.351291	0.75757	0.101538	0.005229	0.0931099		-0.000819803	0.982058	0.991451	-0.030373	0.404633	0.800564	-0.0800154	0.0279144	0.237057	-0.0588242	0.1063	0.458418			0.0261832	0.472527	0.846867	0.0637811	0.0798755	0.404507	0.0185668	0.610498	0.891521	-0.0219546	0.546957	0.880234	-0.0368522	0.31189	0.721427
F2	up	SNCG; BNIP3; COX7A1; DHRS7B; ADIPOR2; TUSC5; IFI27L2A; GPD1; ACSL1; ACOX1; COX8B; LTC4S; APOC1; PCK1; PMVK; RARRES2; MRAP; PFKL; G0S2; HSD11B1; ALDH1A7; FFAR2; SCARB1; UBD; CMBL; PLIN4	-0.0144633	0.691533	0.926762	-0.0111898	0.75887	0.926762	0.0958381	0.00841193	0.12819		0.0708337	0.0517106	0.324366	-0.0227883	0.531837	0.871139	0.0128339	0.724786	0.926762	-0.00474325	0.896474	0.967059			-0.0129123	0.723173	0.926762	-0.0239684	0.510801	0.856952	-0.00566606	0.876481	0.958055	-0.0112735	0.757122	0.926762	-0.0436736	0.230678	0.679231
F2	down	APOD; DPEP1; ACTA2; GAS1; TSC22D3; MGP; RNASE4; ZFP521; ADAMTS1; PPP1R2; CPED1; SERPINB9; ST3GAL1; CRYAB; PDGFRA; TIMP2; PRSS23; PDGFRL; GLT8D2; SSBP2; NFYB; IMPACT; MFAP5; LTBP1; GAS6; CMTM3; C1S; MAN2B1; CPE; MTERFD2; NRP1; PLS3; PLAT; VGLL3; DDR2; ECM1; FIGF; CLCA1; SRPX2; CML1; CTLA2A; ZBTB44; CCL6; PLEC; TAGLN; TPM2; ITM2C; WDR3; FST; ZKSCAN1; AAGAB; CALHM2; FLRT2; THBS1; EMP2; CTCF; GDPD2; …	-0.145954	5.68948e-05	0.00628118	-0.129221	0.000371278	0.0256182	0.00713007	0.844929	0.953798		0.0841986	0.0206773	0.20382	0.0390976	0.283304	0.717358	0.0567971	0.118925	0.482694	0.0251291	0.490544	0.851669			0.0506064	0.164799	0.586896	0.0427409	0.240798	0.685331	-0.033513	0.357794	0.762557	0.0153746	0.673189	0.925331	-0.00876112	0.810069	0.941385
G1	down	ARL6; NQO1; C1S; LTN1; ARF2; LMNA; COL3A1; TAPBPL; CDON; LHFP; NEU3; CAND2; NUDT2; IRS1; CD151; TTF1; ABHD16A; FBLN2; FGF7; RAB33B; NEK9; ADAMTS1; THY1; GAS2; EFCC1; PLS3; UAP1L1; JAG1; SRPX2; GM5531; GAS6; LOXL2; DDAH2; TUBA1A; ZMYND8; LEPR; SAP18; SREK1; PRR11	-0.108366	0.00286892	0.0688542	-0.104741	0.00396215	0.0781109	-0.0182153	0.617272	0.894316		0.0664252	0.0681256	0.37233	0.0199959	0.583295	0.885715	0.0592246	0.103937	0.451756	0.0501844	0.168354	0.593235			0.0329009	0.366646	0.764936	-0.0106427	0.77032	0.927589	-0.0779013	0.0323368	0.258695	-0.0190251	0.601713	0.890491	-0.00890036	0.807109	0.939925
G2	down	SPRY1; BRE; SLC38A4; AGPS; FBXW9; TBC1D5; MIOS; ZFP266; NPY1R; MPHOSPH10; FIBIN; LRRK1; TLE6; SSBP3; RAB11FIP5; OBFC1; GOLIM4; COPA; MAN2B1; ZFP157; ZFP945; ELF2; UBTD2; SERP1; IMPA1; TMX1; DNAJC3; HAT1; ITPRIPL2; DDX58; NICN1; GDAP2	-0.0861643	0.0178825	0.186117	-0.0949267	0.00905689	0.12819	-0.0184088	0.613539	0.891624		0.0340438	0.350226	0.75757	0.0203442	0.576753	0.885715	0.0201432	0.580525	0.885715	0.00464582	0.898589	0.967059			0.0578005	0.112536	0.467068	-0.0120024	0.74196	0.926762	-0.0211059	0.562565	0.885069	-0.0516893	0.155935	0.560752	0.00823488	0.821278	0.948422
H1	down	CAR3; CFD; RETN; ADIG; ORM1; HP; ADIPOQ; FABP4; APOC1	-0.000583399	0.987231	0.991451	0.0221041	0.54423	0.879283	0.0907387	0.0126218	0.154827		0.0133717	0.713748	0.926762	0.00210652	0.953919	0.986074	-0.0293376	0.420845	0.810207	-0.0127942	0.725602	0.926762			0.0168877	0.643155	0.910132	0.0827601	0.0229566	0.211404	0.0328113	0.367954	0.764936	-0.0173137	0.6348	0.907045	0.00355592	0.922293	0.980936
H2	up	CIDEC; SCD1; GPD1; ACSL1; SLC25A10; FAM213A; AGFG2; PNPLA2; CD36; RNF125; AGPAT2; PPIF; TMEM120A; DOT1L; LIME1; CNST	0.123013	0.000705748	0.0432859	0.0744287	0.0408998	0.297062	0.107399	0.00312994	0.069109		0.00836933	0.818411	0.947092	-0.0259887	0.475824	0.850016	-0.0807847	0.0264395	0.228041	0.00542188	0.881765	0.960028			-0.0142394	0.69607	0.926762	-0.000599544	0.986878	0.991451	-0.0190919	0.600438	0.890491	-0.0318696	0.381868	0.777826	-0.048596	0.18225	0.616495
I1	up	IFI27L2A; COX7A1; CIDEC; AGPAT2; CYCS; FABP5; FDPS; IDH3A; UQCRC2; SCD1; ADIPOR2; LDHB; ADIG; SC4MOL; AGT; FAM213A; COX8B; MPC2; HADHB; ECHS1; HMGCS1; FH1; PDHA1; FDFT1; ACADVL; SLC25A1; MRPL45; FAM195A; TMEM120A; PMVK; LIAS; LTC4S; NDUFA10; NDUFV1; PDHX; POLN; ALDH6A1; NDUFS1; UBD; ANGPTL4; CES1D; CRAT; ACADL; ABHD5; GNPAT; PLIN4; NSDHL; MGST2; HSD11B1; APMAP; EPHX2; LPIN1; PCK1; PDP2; ARXES2; A…	0.0604199	0.097128	0.443096	0.109152	0.00267144	0.0688542	0.10974	0.00253196	0.0688542		0.0133216	0.714775	0.926762	-0.0494272	0.174875	0.60332	-0.0951375	0.00890392	0.12819	-0.107606	0.00307223	0.069109			-0.00482749	0.894646	0.967059	0.0236509	0.516418	0.857751	0.00242344	0.946996	0.984448	-0.0208346	0.567599	0.885069	-0.0171727	0.637561	0.907045
I1	down	LST1; SCARA5; CD14; GDPD2	-0.0633722	0.0818313	0.410644	-0.0015777	0.965479	0.986934	-0.00656822	0.857012	0.958055		0.0210181	0.564192	0.885069	0.0402522	0.269318	0.704567	0.104834	0.0039301	0.0781109	0.0360427	0.322646	0.732924			0.0329099	0.366515	0.764936	-0.00926016	0.799474	0.935925	0.00657662	0.856831	0.958055	-0.0280392	0.441707	0.817784	-0.024154	0.507534	0.856952
I2	up	TSC22D3; CTLA2A; DPEP1; CLCA1; FKBP5	0.0727017	0.0458276	0.324318	0.0842308	0.0206287	0.20382	-0.00382728	0.916384	0.978422		-0.157202	1.42925e-05	0.00262983	-0.0209176	0.566056	0.885069	-0.0416462	0.25307	0.688151	0.0619838	0.0887629	0.426062			-0.041648	0.25305	0.688151	0.0122075	0.737712	0.926762	0.0704961	0.0528383	0.327716	-0.0658768	0.0704386	0.375939	0.0401385	0.270674	0.704773
I2	down	EIF4EBP1; IGF1; TMEM97; IDI1; PDRG1; AKR1B8; GSTA4; CFL2; NAA20; PFKL; TFRC; STK11IP; PAM16; CMPK1; TLN1; SOD3; TMEM248; AATF; TMA16; SCFD2; SEC61B; SPON2; BAG6; GOLGA1; SIRT7; OSBPL1A; SLC35B3; FAHD1; SNX18; EMC7; GADD45A; ABCF1; GCC1; CDK2AP1; ARMCX3; GPC4; CREBRF; TUBB2A; TXNDC16; HSDL1; TMEM223; CCDC124; GORASP2; DSCR3; NFKB1; SRSF9; ARFGAP1; RINT1; ITGB5; ZFP758; GLRX5; NOL7; KIF13A; RNF114;…	-0.0255692	0.482978	0.851669	-0.0254993	0.484174	0.851669	0.0190244	0.601726	0.890491		0.0554723	0.12779	0.500284	0.0114371	0.75371	0.926762	-0.0319171	0.381158	0.777826	-0.0288886	0.427994	0.814664			0.0211921	0.56097	0.885069	0.0345866	0.342594	0.753433	-0.0151028	0.67864	0.926762	-0.0104603	0.77415	0.927589	-0.0302401	0.406693	0.801354
J1	down	EIF3B; GABARAPL1; EVI5; EIF1; EI24; MGEA5	0.0329816	0.365472	0.764936	0.0540176	0.138106	0.518603	-0.0128868	0.723697	0.926762		-0.00574608	0.874751	0.958055	-0.0128338	0.724788	0.926762	-0.0397161	0.275752	0.713174	-0.0593508	0.1032	0.451756			0.0549043	0.131745	0.512134	-0.0142708	0.695433	0.926762	0.00723225	0.842735	0.953798	-0.030695	0.399667	0.793584	-0.0124518	0.73266	0.926762
J2	up	PLIN2; ADIPOR2; IFI27L2A; FABP5; ANGPTL4; ACOX1; RETSAT; CYCS; GPD1; ETFA; EPHX2; MMD; FAM213A; UBD; AGPAT2; PPA1; ACSL1; ATP5B; CRAT; COX4I1; TMEM134; NDUFB8; MGST3; ARXES2; HADHA; NDUFB9; COX6A1; TMEM120A; DECR1; ALDOA; LRRC58; POLDIP2; FABP4; ACADVL; PNPLA2; COX7A1; ACADL; CES1D; SORBS1; ACAA2; DHRS7B; COX17; ATP5G3; ALDH1A7; ACADM; IDH3A; COX8B; MPC2; FDPS; GYG; MRAP; CMBL; ECH1; PLIN4; TUSC5…	0.0412028	0.258163	0.688433	0.0599514	0.0997533	0.451343	0.0925015	0.0109927	0.141115		0.0346137	0.342215	0.753433	-0.0325541	0.371723	0.765638	-0.0675139	0.0637191	0.351729	-0.068106	0.0614232	0.349542			0.0150121	0.680463	0.926762	5.39887e-05	0.998818	0.998818	0.000809442	0.982285	0.991451	-0.0159005	0.662687	0.9168	-0.0112522	0.757567	0.926762
J2	down	CAMP; LAPTM4A; PHYHD1; GSTM5; SCNM1; NRP2; OLFML3; GSTT1; CML1; FXYD5; OTUB1; OSR1; ZFP266; PLXNB2; CBX1; RASSF2; PRDX4; ANGPT1; TMEM165; ATP5S; STXBP4; MGP; LPAR1; SDC2; BDH2; PLAC8	-0.173462	1.62876e-06	0.000449538	-0.190212	1.39432e-07	7.69664e-05	-0.046764	0.19931	0.651001		0.0928192	0.0107198	0.141115	0.0373842	0.304952	0.721427	0.0428455	0.239648	0.685331	0.0859228	0.0182071	0.186117			0.0239404	0.511297	0.856952	0.0319011	0.381397	0.777826	-0.0327664	0.36861	0.764936	0.0275702	0.449383	0.820314	-0.0113582	0.755356	0.926762
K1	up	ACSL1; ADIPOQ; RETN; HP; BNIP3; CAV1; MUT; GPT; GPD1; TRAK1; ADHFE1; GSTZ1; APOC3; LTC4S; HSD11B1; G0S2; PPARGC1B	0.0624337	0.086467	0.424449	0.020626	0.571483	0.885715	0.0462426	0.204372	0.657058		0.00286158	0.937432	0.984448	-0.0681689	0.0611832	0.349542	-0.0484949	0.183162	0.616495	-0.0186009	0.609842	0.891521			-0.0658545	0.0705338	0.375939	-0.0100476	0.782832	0.927589	0.0178627	0.624103	0.897148	-0.0204282	0.575181	0.885715	-0.0377913	0.299712	0.721427
K1	down	OGN; THBS2; PLAT; POSTN; CTSK; ADH7; IFIT3; IFI47; PLK2; RBP1; MMP3	-0.0691826	0.0574232	0.335701	-0.141268	9.82872e-05	0.00904242	-0.0251719	0.489806	0.851669		0.0426229	0.242101	0.685331	0.0640942	0.0784038	0.402438	0.00107099	0.976562	0.991451	0.0340538	0.350085	0.75757			0.0369806	0.310206	0.721427	0.0355515	0.329289	0.742899	0.0188138	0.605755	0.891521	0.0367664	0.313019	0.721427	-0.0417057	0.252393	0.688151
K2	up	INMT; APOD; SLC40A1; IGF1; GADD45A; MGP; ANGPTL4; COX7A1; GPX4; CXCL13; EPHX2; DYSF; ITIH4	-0.0101053	0.781617	0.927589	-0.0375911	0.302281	0.721427	0.0265308	0.466665	0.841828		0.091809	0.011609	0.14564	-0.0215075	0.555153	0.885069	-0.0472855	0.194339	0.638542	-0.0212715	0.559503	0.885069			0.00629857	0.862822	0.958055	0.0487629	0.18075	0.616495	0.00595654	0.870204	0.958055	0.00358498	0.92166	0.980936	0.015593	0.668819	0.92297
K2	down	CFD; CLU; ENC1; SERINC1; ORM1; SLIT3; CAPN1; HSDL1; PCOLCE2; SBNO1; PI15; BMS1; SFRP2; PTRF; SLC39A14; GM5886; BTBD3; ZEB2; ORM3; CSGALNACT2	-0.0936718	0.0100169	0.138233	-0.0860721	0.0180058	0.186117	0.00233233	0.948986	0.984662		0.057335	0.115466	0.473123	0.00935456	0.797474	0.935925	0.0418621	0.250617	0.688151	0.00245018	0.946412	0.984448			0.0307939	0.398149	0.793424	-0.000971229	0.978745	0.991451	-0.028271	0.43794	0.817784	-0.0148505	0.683717	0.926762	0.013314	0.71493	0.926762
L1	up	CFD; SNCG; APOC1; CIB2; G0S2; LTC4S; ARL4A	-0.0818874	0.0244429	0.217621	-0.0712252	0.050428	0.324366	0.0301013	0.40885	0.801354		0.0739255	0.0422869	0.303148	0.0235929	0.517447	0.857751	0.0183953	0.613799	0.891624	0.019352	0.595482	0.890491			-0.016979	0.64136	0.910105	0.0714919	0.0495695	0.324366	0.00951438	0.794091	0.935925	-0.0161415	0.657897	0.912461	-0.0300668	0.409388	0.801354
L1	down	PLEKHA8; APBB1IP; ACTN4; KITL; FAM63A; ZFAND2A; ABI2	0.0246868	0.498212	0.854105	-0.0337724	0.354082	0.75757	0.00552834	0.879461	0.959412		0.0250848	0.491309	0.851669	0.0422833	0.245876	0.688151	-0.000597855	0.986915	0.991451	0.0316963	0.384463	0.780233			0.0202895	0.577777	0.885715	-0.0211349	0.562029	0.885069	-0.0193729	0.595084	0.890491	0.0298729	0.412417	0.802883	0.0284554	0.434955	0.817784
L2	up	AGT; FAM107A; HP; ANGPTL4; RETSAT; EPHX2; ASPA; CTLA2A	0.0543044	0.136024	0.517829	-0.00589478	0.871538	0.958055	0.0220743	0.544773	0.879283		0.00425586	0.907061	0.970345	-0.0129693	0.722001	0.926762	-0.0897008	0.0136776	0.158536	0.0367175	0.313664	0.721427			0.0242765	0.505382	0.856952	0.0346437	0.341796	0.753433	0.00184825	0.959564	0.986848	-0.0387265	0.287903	0.719106	0.0481478	0.18632	0.623325
L2	down	CAR3; COL4A5; GAS2; TMX3; TCERG1; GNG11; MFAP4; DYNC2LI1; CAPG; PTX3; IL10RB; FUBP3; GCHFR; ZFP874A; RAB5A; GINS2; CALML4; SERPINH1; NOL7; RSPO3; CDKN1B	-0.074538	0.0406034	0.297062	-0.0162023	0.65669	0.912461	0.0238264	0.513309	0.856952		0.00668037	0.854597	0.958055	0.00892399	0.806607	0.939925	-0.0223995	0.538863	0.877441	0.0120482	0.741011	0.926762			-0.00488441	0.893411	0.967059	0.00463916	0.898734	0.967059	-0.0270354	0.45823	0.829322	0.0414639	0.255155	0.688433	-0.0308331	0.397549	0.793424
M1	up	CAR3; SYN2	0.0773692	0.0335401	0.260763	0.0609898	0.09401	0.439458	-0.0596373	0.101544	0.451756		-0.0789876	0.0299948	0.247122	0.0250758	0.491464	0.851669	-0.05947	0.102509	0.451756	-0.0623502	0.086889	0.424449			-0.0112346	0.757934	0.926762	-0.0298307	0.413077	0.802883	0.0426594	0.241697	0.685331	-0.0200008	0.583204	0.885715	-0.0204417	0.574927	0.885715
M1	down	NAPEPLD; MTA1; GCC1; NGLY1; RAP2B; NUP153; KDM2A; EID1; YAP1; PPP2R5E; EPHA4; RYK; LACTB; ENTPD7; DIAP2; PRPF8; STX17; SSRP1; EXOC1; TAOK1; FAM161B; UBQLN1; ITGB1; CDIPT; TMEM64; PLS3; PLBD2; ADI1; CTBP2	-0.0355192	0.329729	0.742899	-0.0454763	0.21198	0.663477	-0.0349708	0.337255	0.753433		0.0389916	0.284613	0.717381	-0.0640227	0.0787378	0.402438	-0.00445265	0.902785	0.969527	-0.0186825	0.608274	0.891521			0.0392203	0.281795	0.716825	0.0102026	0.779568	0.927589	-0.00734109	0.8404	0.953798	-0.0222365	0.541822	0.879283	0.0165595	0.649623	0.910132
M2	up	HK2; HIST1H2BE	0.0773858	0.033502	0.260763	0.0396556	0.276484	0.713174	0.0585592	0.107887	0.461658		-0.00848282	0.815992	0.946277	0.011817	0.745808	0.926762	0.0153399	0.673883	0.925331	0.0115515	0.751328	0.926762			-0.0443222	0.22382	0.676194	-0.00575299	0.874602	0.958055	-0.0374963	0.303502	0.721427	-0.0296935	0.41523	0.804236	0.0167191	0.646474	0.910132
M2	down	PADI2	0.0375186	0.303216	0.721427	-0.0326026	0.371009	0.765638	-0.05335	0.14305	0.533537		-0.0372913	0.306156	0.721427	-0.00282089	0.93832	0.984448	0.0134472	0.712205	0.926762	-0.0117643	0.746903	0.926762			-0.00937805	0.796977	0.935925	-0.02765	0.448072	0.820314	0.0679191	0.0621405	0.350016	0.0249618	0.493437	0.851669	0.0383389	0.292759	0.721427
N1	up	AGT; TAB3; ZMIZ2; ENTPD7; WFDC17; GHDC; DDX51; INSIG1; ATP9B; AOC3; MVD	0.025674	0.481184	0.851669	0.045672	0.210018	0.663477	0.0438992	0.228276	0.679231		0.0188273	0.605498	0.891521	-0.0312701	0.39089	0.790372	-0.0060623	0.86792	0.958055	0.0621198	0.0880638	0.426062			0.00712953	0.844941	0.953798	0.0104946	0.773428	0.927589	-0.00129974	0.971558	0.991313	-0.0246859	0.498228	0.854105	-0.0448651	0.218192	0.669216
N1	down	GINS2; OGN; IFIT1; PUM1; LGALS3BP; B9D1; ARL6IP4; TNS3; CPZ	-0.0310814	0.393757	0.793263	-0.0866559	0.0172375	0.186117	0.0485299	0.182846	0.616495		0.0867448	0.017123	0.186117	0.00922199	0.800283	0.935925	-0.00318977	0.930273	0.984448	0.0292307	0.422541	0.810207			-0.0101329	0.781036	0.927589	-0.00182687	0.960031	0.986848	-0.0144972	0.690849	0.926762	0.0292196	0.422717	0.810207	-0.0347248	0.340666	0.753433
N2	down	IL4RA; MSL2; STXBP5; SCAF4; TAF5L; RELL1; FTX; SNRNP40; CUX1; FOCAD; CDK12; RALY; SPG21; DANCR; STON1; THSD7A; SORBS3; CENPJ	0.0332757	0.361209	0.764936	-0.0616302	0.0906016	0.431138	-0.071819	0.0485334	0.324366		-0.0148147	0.684438	0.926762	0.0690856	0.0577746	0.335701	0.0413016	0.257022	0.688433	0.0465809	0.201077	0.652907			0.0135073	0.710975	0.926762	0.00288379	0.936947	0.984448	-0.014289	0.695064	0.926762	-0.0404482	0.266991	0.704567	0.00604304	0.868336	0.958055
